# V-SWITCH: A single-vector OFF-to-ON fluorescent reporter of live RNA virus infections

**DOI:** 10.64898/2026.04.08.717260

**Authors:** Miguel Cid-Rosas, Michelle Grunberg, Alejandro Matía, See-Chi Lee, Hunter Woosley, Soorya Pradeep, Shivali Kanwar, Sudip Khadka, Daniele Jones, Shalin Mehta, Ruth Hüttenhain, Vincent Turon-Lagot, Carolina Arias

**Author notes:** Department of Microbiology and Immunology, University of California, San Francisco, San Francisco, CA, USA. Department of NanoBiophotonics, Max Planck Institute for Multidisciplinary Sciences, Göttingen, Germany (Hunter Woosley).

## Abstract

Fluorescent reporters enable direct analysis of viral infection, but existing approaches often require viral genome engineering or lack sensitivity during authentic infection. Here, we present V-SWITCH, a modular, single-vector, host-encoded OFF-to-ON fluorescent reporter for live RNA virus infection. V-SWITCH uses a split mNeonGreen release-and-capture mechanism in which viral protease activity releases an endoplasmic-reticulum-anchored mNG3A(1–10) fragment, enabling complementation with a constitutively expressed nuclear mNG(11)-BFP module. The BFP signal controls for reporter expression and supports automated nuclear segmentation. We validated V-SWITCH for DENV, ZIKV, WNV, and HCoV-OC43 across multiple cell types. Reporter activation closely matches viral-antigen detection and the fluorescence intensity correlates with intracellular levels of viral RNA. The reporter enabled flow-cytometry-based quantification of infection efficiency, fluorescence-activated cell sorting of infected/uninfected cells, and longitudinal single-cell imaging of heterogeneous infection dynamics. V-SWITCH further supported a pooled CRISPRi screen targeting 2,583 druggable genes and evaluation of antiviral activity of selected compounds. Notably, pharmacological follow-up provided previously undescribed evidence that Plitidepsin, an EEF1A inhibitor, and GSK-A1, a PI4KA inhibitor, restrict DENV infection in cultured cells. V-SWITCH provides a scalable, robust, and versatile platform for studying protease-expressing RNA viruses and screening for virus- and host-directed antivirals.
