## Supplementary_table1 for "V-SWITCH: A single-vector OFF-to-ON fluorescent reporter of live RNA virus infections"

### Sheet: siRNAs
Supplementary Table 1. siRNAs used in this study
Target gene	Supplier	siRNA identifier	Strand 1 (5′→3′)	Strand 2 (5′→3′)
ATP6AP1	Integrated DNA Technologies	hs.Ri.ATP6AP1.13.1	ggugauguugugcuaacaauaagAA	uucuuauuguuagcacaacaucaccag
DDOST	Integrated DNA Technologies	hs.Ri.DDOST.13.1	gaagaaagguggcaaauacagugTT	aacacuguauuugccaccuuucuucuu
DNMT1	Integrated DNA Technologies	hs.Ri.DNMT1.13.1	aaucaguuaugugacuuggaaacCA	ugguuuccaagucacauaacugauucu
EEF1A1	Integrated DNA Technologies	hs.Ri.EEF1A1.13.3	caaguacuaugugacuaucauugAT	aucaaugauagucacauaguacuugcu
EMC6	Integrated DNA Technologies	hs.Ri.EMC6.13.1	gauuaaaugaagcgugagacacuTT	aaagugucucacgcuucauuuaaucug
FEN1	Integrated DNA Technologies	hs.Ri.FEN1.13.1	ggacacuaaguccauuguuacauGA	ucauguaacaauggacuuaguguccau
GTF2A1	Integrated DNA Technologies	hs.Ri.GTF2A1.13.1	guucugagcuacuauugucaacuGC	gcaguugacaauaguagcucagaacag
PI4KA	Integrated DNA Technologies	hs.Ri.PI4KA.13.3	aucgagcgucucaucacaugguaCA	uguaccaugugaugagacgcucgaucu
RACK1 (GNB2L1)	Integrated DNA Technologies	hs.Ri.GNB2L1.13.1	gagguuguggugcuaguuucucuAA	uuagagaaacuagcaccacaaccucuc
SRPR	Integrated DNA Technologies	hs.Ri.SRPR.13.1	gaugugcuauuagugcaauaaggTG	caccuuauugcacuaauagcacaucug
TAF1	Integrated DNA Technologies	hs.Ri.TAF1.13.1	ccuggaaagguguuacguuuucuAC	guagaaaacguaacaccuuuccagguc
siCTRL (non-targeting)	Dharmacon	D-001810-10-05	Not supplied	Not supplied
Sequences are written 5′→3′. Lowercase letters denote RNA; uppercase letters denote DNA.
Strand 1 and Strand 2 correspond to IDT SEQ1 and SEQ2, respectively.
siCTRL: ON-TARGETplus Non-targeting Control Pool (D-001810-10-05), comprising four siRNAs. Component sequences have not been supplied.
