## Supplementary_table2 for "V-SWITCH: A single-vector OFF-to-ON fluorescent reporter of live RNA virus infections"

### Sheet: Primers
Supplementary Table 2. RT-qPCR and CRISPRi-screen primers
Application	Target / step	Primer name / ID	Direction	Sequence (5′→3′)	Length (nt)
RT-qPCR	ATP6AP1	ATP6AP1_qPCR FWD Set 1	Forward	TCTAGGGTCTCCTTTCTCCTTATT	24
RT-qPCR	ATP6AP1	ATP6AP1_qPCR REV Set 1	Reverse	CAAACTCAGGGAGCCCTATAAC	22
RT-qPCR	DDOST	DDOST_gqPCR FWD Set 1	Forward	GACAAGCCTATCACCCAGTATC	22
RT-qPCR	DDOST	DDOST_qPCR REV Set 1	Reverse	GAAGAAGGAGTCGCTGAAGAA	21
RT-qPCR	DNMT1	DNMT1_qPCR FWD Set 1	Forward	CGGCCTCATCGAGAAGAATATC	22
RT-qPCR	DNMT1	DNMT1_qPCR REV Set 1	Reverse	TGCCATTAACACCACCTTCA	20
RT-qPCR	EEF1A1	EEF1A1_qPCR FWD Set 1	Forward	GTATGCCTGGGTCTTGGATAAA	22
RT-qPCR	EEF1A1	EEF1A1_qPCR REV Set 1	Reverse	GTCACATAGTACTTGCTGGTCTC	23
RT-qPCR	EMC6	EMC6 FWD Set 1	Forward	GGGAAGGAGGTGGAACAAATA	21
RT-qPCR	EMC6	EMC6 REV Set 1	Reverse	CAGAACAGGACGTAGGTGAAG	21
RT-qPCR	FEN1	FEN1_qPCR FWD Set 1	Forward	GAGGAACTGCTGAGAGAAGATG	22
RT-qPCR	FEN1	FEN1_qPCR REV Set 1	Reverse	CCCAAGACACAGCCAGTAAT	20
RT-qPCR	GTF2A1	GTF2A1_qPCR FWD Set 1	Forward	ATGGCGAACTCGGCAAATA	19
RT-qPCR	GTF2A1	GTF2A1_qPCR REV Set 1	Reverse	CATCCACTCCATCATCCAGAAA	22
RT-qPCR	PI4KA	PI4KA_qPCR FWD Set 1	Forward	CTCCACTGCCTTTGACTACTT	21
RT-qPCR	PI4KA	PI4KA_qPCR REV Set 1	Reverse	GGCGGTCAGGTACTTCTTATC	21
RT-qPCR	RACK1 (GNB2L1)	GNB2L1 qPCR FWD Set 1	Forward	CAGCAACCCTATCATCGTCTC	21
RT-qPCR	RACK1 (GNB2L1)	GNB2L1 qPCR REV Set 1	Reverse	GACAGTCACCGTGTTCAGATAG	22
RT-qPCR	SRPR	SRPR_qPCR FWD Set 1	Forward	TGGTGCTGTTTGTAGGAGAAG	21
RT-qPCR	SRPR	SRPR_qPCR REV Set 1	Reverse	GAGGTGTCTGAGCCATAGAATG	22
RT-qPCR	TAF1	TAF1_qPCR FWD Set 1	Forward	CCGTGACTAGCCTTAACTCTTC	22
RT-qPCR	TAF1	TAF1_qPCR REV Set 1	Reverse	ACTGTCTCACAGCGAACATAC	21
RT-qPCR	GAPDH	AL0067	Forward	CACCCACTCCTCCTACTTT	19
RT-qPCR	GAPDH	AL0068	Reverse	CCCTGTTGCTGTAGCCAAAT	20
RT-qPCR	DENV	AL0065	Forward	GGTTAGAGGAGACCCCTCCC	20
RT-qPCR	DENV	AL0066	Reverse	GGTCTCCTCTAACCTCTAGTCC	22
RT-qPCR	ZIKV	AL0063	Forward	GCTGGGGCAGACACCGGAACT	21
RT-qPCR	ZIKV	AL0064	Reverse	GTCCACCGCCATCTGGACTG	20
CRISPRi screen	Dial-out PCR	Kosuri_dialout2_Fwd	Forward	TGAGCCTTATGATTTCCCGT	20
CRISPRi screen	Dial-out PCR	Kosuri_dialout2_Rev	Reverse	GTCCGTTTTCCTGAATGAGC	20
CRISPRi screen	PCR1	CVA_PCR1_Fwd	Forward	ACACTCTTTCCCTACACGACGCTCTTCCGATCTTCTTGTGGAAAGGACGAAAC	53
CRISPRi screen	PCR1	CVA_PCR1_Rev	Reverse	CTGGAGTTCAGACGTGTGCTCTTCCGATCTAAGCACCGACTCGGTGCCAC	50
CRISPRi screen	PCR2 (P5)	P5_1	P5	AATGATACGGCGACCACCGAGATCTACACTATAGCCTACACTCTTTCCCTACACGACGCT	60
CRISPRi screen	PCR2 (P5)	P5_2	P5	AATGATACGGCGACCACCGAGATCTACACATAGAGGCACACTCTTTCCCTACACGACGCT	60
CRISPRi screen	PCR2 (P5)	P5_3	P5	AATGATACGGCGACCACCGAGATCTACACCCTATCCTACACTCTTTCCCTACACGACGCT	60
CRISPRi screen	PCR2 (P5)	P5_4	P5	AATGATACGGCGACCACCGAGATCTACACGGCTCTGAACACTCTTTCCCTACACGACGCT	60
CRISPRi screen	PCR2 (P5)	P5_5	P5	AATGATACGGCGACCACCGAGATCTACACAGGCGAAGACACTCTTTCCCTACACGACGCT	60
CRISPRi screen	PCR2 (P5)	P5_6	P5	AATGATACGGCGACCACCGAGATCTACACTAATCTTAACACTCTTTCCCTACACGACGCT	60
CRISPRi screen	PCR2 (P7)	P7_1	P7	CAAGCAGAAGACGGCATACGAGATCGAGTAATGTGACTGGAGTTCAGACGTGTGCTCTTC	60
CRISPRi screen	PCR2 (P7)	P7_2	P7	CAAGCAGAAGACGGCATACGAGATTCTCCGGAGTGACTGGAGTTCAGACGTGTGCTCTTC	60
CRISPRi screen	PCR2 (P7)	P7_3	P7	CAAGCAGAAGACGGCATACGAGATAATGAGCGGTGACTGGAGTTCAGACGTGTGCTCTTC	60
CRISPRi screen	PCR2 (P7)	P7_4	P7	CAAGCAGAAGACGGCATACGAGATGGAATCTCGTGACTGGAGTTCAGACGTGTGCTCTTC	60
CRISPRi screen	PCR2 (P7)	P7_5	P7	CAAGCAGAAGACGGCATACGAGATTTCTGAATGTGACTGGAGTTCAGACGTGTGCTCTTC	60
CRISPRi screen	PCR2 (P7)	P7_6	P7	CAAGCAGAAGACGGCATACGAGATACGAATTCGTGACTGGAGTTCAGACGTGTGCTCTTC	60
CRISPRi screen	Custom sequencing	PerturbView_Sequencing_Primer	Read 1	CTTCCGATCTTCTTGTGGAAAGGACGAAACACCG	34
